# Dietaryindex: A User-Friendly and Versatile R Package for Standardizing Dietary Pattern Analysis in Epidemiological and Clinical Studies

**DOI:** 10.1101/2023.08.07.548466

**Authors:** Jiada James Zhan, Rebecca A Hodge, Anne L Dunlop, Matthew M. Lee, Linh Bui, Donghai Liang, Erin P Ferranti

## Abstract

**Background:** Few standardized and open-source tools exist for calculating dietary pattern indexes from dietary intake data in epidemiological and clinical studies. Miscalculations of dietary indexes, with suspected erroneous findings, are occasionally noted in the literature.

**Objective:** The primary aim is to develop and validate dietaryindex, a user-friendly and versatile R package that standardizes the calculation of dietary indexes.

**Methods:** Dietaryindex utilizes a two-step process: an initial calculation of serving size for each food and nutrient category, followed by the calculation of individual dietary indexes. It includes generic functions that accept any preprocessed serving sizes of food groups and nutrients, with the standard serving sizes defined according to the methodologies used in well-known prospective cohort studies. For ease of use, dietaryindex also offers one-step functions that directly reference common datasets and tools, including the National Health and Nutrition Examination Survey (NHANES) and Block Food Frequency Questionnaire, eliminating the need for data preprocessing. At least two independent researchers validated the serving size definitions and scoring algorithms of dietaryindex.

**Results:** Dietaryindex can calculate multiple dietary indexes of high interest in research, including Healthy Eating Index (HEI) - 2020, Alternative Healthy Eating Index 2010, Dietary Approaches to Stop Hypertension Index, Alternate Mediterranean Diet Score, Dietary Inflammatory Index, American Cancer Society 2020 dietary index, and Planetary Health Diet Index from the EAT-Lancet Commission. In our validation process, dietaryindex demonstrated full accuracy (100%) in all generic functions with two-decimal rounding precision in comparison to hand-calculated results. Similarly, using NHANES 2017-2018 data and ASA24 and DHQ3 example data, the HEI2015 outputs from dietaryindex aligned (99.95% - 100%) with results using the SAS codes from the National Cancer Institute.

**Conclusions:** Dietaryindex is a user-friendly, versatile, and validated informatics tool for standardized dietary index calculations. We have open-sourced all the validation files and codes with detailed tutorials on GitHub (https://github.com/jamesjiadazhan/dietaryindex).
