## Supplement 2 Validation file for publication for "Dietaryindex: A User-Friendly and Versatile R Package for Standardizing Dietary Pattern Analysis in Epidemiological and Clinical Studies": ACS2020_V2_validation_result.csv

id	gender	kcal	vegetable	vegetable_unique	fruit	fruit_unique	whole_grain	red_meat	process_food	ssb	EXP_ACS_ALL	EXP_ACS_VEGETABLE	EXP_ACS_VEGETABLE_UNIQUE	EXP_ACS_FRUIT	EXP_ACS_FRUIT_UNIQUE	EXP_ACS_WHOLE_GRAIN	EXP_ACS_RED_MEAT	EXP_ACS_PROCESSED_FOOD	EXP_ACS_SSB	GENDER	ACS2020_V2_ALL	TOTALKCAL_ACS2020	ACS2020_VEG	ACS2020_VEG_ITEMS	ACS2020_FRT	ACS2020_FRT_ITEMS	ACS2020_WGRAIN	ACS2020_REDPROC_MEAT	ACS2020_HPFRG	ACS2020_SSB_FRTJ
1	2	2000	0	0	0	0	0	0	0	0	6	0	0	0	0	0	3	1.5	1.5	2	6	2000	0	0	0	0	0	3	1.5	1.5
2	2	2000	1	1	1	1	1	1	1	0.14	5.5	0	0	0	0	0	3	1.5	1	2	5.5	2000	0	0	0	0	0	3	1.5	1
3	2	2000	2	2	2	2	2	2	2	0.29	5.5	0	0	0	0	0	3	1.5	1	2	5.5	2000	0	0	0	0	0	3	1.5	1
4	2	2000	3	3	3	3	3	3	3	0.43	5.5	0.25	0.25	0.25	0.25	1	2	1	0.5	2	5.5	2000	0.25	0.25	0.25	0.25	1	2	1	0.5
5	2	2000	4	4	4	4	4	4	4	0.57	5.5	0.25	0.25	0.25	0.25	1	2	1	0.5	2	5.5	2000	0.25	0.25	0.25	0.25	1	2	1	0.5
6	2	2000	5	5	5	5	5	5	5	0.71	5.5	0.25	0.25	0.25	0.25	1	2	1	0.5	2	5.5	2000	0.25	0.25	0.25	0.25	1	2	1	0.5
7	2	2000	6	6	6	6	6	6	6	0.86	6	0.5	0.5	0.5	0.5	2	1	0.5	0.5	2	6	2000	0.5	0.5	0.5	0.5	2	1	0.5	0.5
8	2	2000	7	7	7	7	7	7	7	1	5.5	0.5	0.5	0.5	0.5	2	1	0.5	0	2	5.5	2000	0.5	0.5	0.5	0.5	2	1	0.5	0
9	2	2000	8	8	8	8	8	8	8	1.14	5.5	0.5	0.5	0.5	0.5	2	1	0.5	0	2	5.5	2000	0.5	0.5	0.5	0.5	2	1	0.5	0
10	2	2000	9	9	9	9	9	9	9	1.29	6	0.75	0.75	0.75	0.75	3	0	0	0	2	6	2000	0.75	0.75	0.75	0.75	3	0	0	0
11	2	2000	10	10	10	10	10	10	10	1.43	6	0.75	0.75	0.75	0.75	3	0	0	0	2	6	2000	0.75	0.75	0.75	0.75	3	0	0	0
12	2	2000	11	11	11	11	11	11	11	1.57	6	0.75	0.75	0.75	0.75	3	0	0	0	2	6	2000	0.75	0.75	0.75	0.75	3	0	0	0
13	1	2000	12	12	12	12	12	12	12	0	6	0	0	0	0	0	3	1.5	1.5	1	6	2000	0	0	0	0	0	3	1.5	1.5
14	1	2000	13	13	13	13	13	13	13	0.14	5.5	0	0	0	0	0	3	1.5	1	1	5.5	2000	0	0	0	0	0	3	1.5	1
15	1	2000	14	14	14	14	14	14	14	0.29	5.5	0	0	0	0	0	3	1.5	1	1	5.5	2000	0	0	0	0	0	3	1.5	1
16	1	2000	15	15	15	15	15	15	15	0.43	5.5	0.25	0.25	0.25	0.25	1	2	1	0.5	1	5.5	2000	0.25	0.25	0.25	0.25	1	2	1	0.5
17	1	2000	16	16	16	16	16	16	16	0.57	5.5	0.25	0.25	0.25	0.25	1	2	1	0.5	1	5.5	2000	0.25	0.25	0.25	0.25	1	2	1	0.5
18	1	2000	17	17	17	17	17	17	17	0.71	5.5	0.25	0.25	0.25	0.25	1	2	1	0.5	1	5.5	2000	0.25	0.25	0.25	0.25	1	2	1	0.5
19	1	2000	18	18	18	18	18	18	18	0.86	6	0.5	0.5	0.5	0.5	2	1	0.5	0.5	1	6	2000	0.5	0.5	0.5	0.5	2	1	0.5	0.5
20	1	2000	19	19	19	19	19	19	19	1	5.5	0.5	0.5	0.5	0.5	2	1	0.5	0	1	5.5	2000	0.5	0.5	0.5	0.5	2	1	0.5	0
21	1	2000	20	20	20	20	20	20	20	1.14	5.5	0.5	0.5	0.5	0.5	2	1	0.5	0	1	5.5	2000	0.5	0.5	0.5	0.5	2	1	0.5	0
22	1	2000	21	21	21	21	21	21	21	1.29	6	0.75	0.75	0.75	0.75	3	0	0	0	1	6	2000	0.75	0.75	0.75	0.75	3	0	0	0
23	1	2000	22	22	22	22	22	22	22	1.43	6	0.75	0.75	0.75	0.75	3	0	0	0	1	6	2000	0.75	0.75	0.75	0.75	3	0	0	0
24	1	2000	23	23	23	23	23	23	23	1.57	6	0.75	0.75	0.75	0.75	3	0	0	0	1	6	2000	0.75	0.75	0.75	0.75	3	0	0	0
