## Supplement 2 Validation file for publication for "Dietaryindex: A User-Friendly and Versatile R Package for Standardizing Dietary Pattern Analysis in Epidemiological and Clinical Studies": AHEI_validation_result.csv

id	gender	kcal	vegetable	fruit	whole_grain	nut_legume	n3_fat	pufa	ssb_fruit_juice	red_processed_meat	trans_fat	sodium	alcohol	EXP_AHEI_ALL	EXP_AHEI_NOETOH	EXP_AHEI_VEG	EXP_AHEI_FRT	EXP_AHEI_WGRAIN	EXP_AHEI_NUTSLEG	EXP_AHEI_N3FAT	EXP_AHEI_PUFA	EXP_AHEI_SSB_FRTJ	EXP_AHEI_REDPROC_MEAT	EXP_AHEI_TRANS	EXP_AHEI_SODIUM	EXP_AHEI_ALCOHOL	GENDER	AHEI_ALL	AHEI_NOETOH	AHEI_VEG	AHEI_FRT	AHEI_WGRAIN	AHEI_NUTSLEG	AHEI_N3FAT	AHEI_PUFA	AHEI_SSB_FRTJ	AHEI_REDPROC_MEAT	AHEI_TRANS	AHEI_SODIUM	AHEI_ALCOHOL
1	2	2000	0	0	0	0	0	0	0	0	0.5	400	0	42.5	40	0	0	0	0	0	0	10	10	10	10	2.5	2	42.5	40	0	0	0	0	0	0	10	10	10	10	2.5
2	2	2000	1	1	7.5	0.2	25	1	0.2	0.15	0.85	800	0.1	46	43.5	2	2.5	1	2	1	0	8	9	9	9	2.5	2	46	43.5	2	2.5	1	2	1	0	8	9	9	9	2.5
3	2	2000	2	2	15	0.4	50	2	0.4	0.3	1.2	1200	0.4	55	47	4	5	2	4	2	0	6	8	8	8	8	2	55	47	4	5	2	4	2	0	6	8	8	8	8
4	2	2000	3	3	22.5	0.6	75	3	0.6	0.45	1.55	1600	0.6	61.75	51.75	6	7.5	3	6	3	1.25	4	7	7	7	10	2	61.75	51.75	6	7.5	3	6	3	1.25	4	7	7	7	10
5	2	2000	4	4	30	0.8	100	4	0.8	0.6	1.9	2000	0.8	66.5	56.5	8	10	4	8	4	2.5	2	6	6	6	10	2	66.5	56.5	8	10	4	8	4	2.5	1.9999999999999996	6	6	6	10
6	2	2000	5	5	37.5	1	125	5	1	0.75	2.25	2400	1	68.75	58.75	10	10	5	10	5	3.75	0	5	5	5	10	2	68.75	58.75	10	10	5	10	5	3.75	0	5	5	5	10
7	2	2000	6	6	45	2	150	6	2	0.9	2.6	2800	1.5	69	59	10	10	6	10	6	5	0	4	4	4	10	2	69	59	10	10	6	10	6	5	0	4	4	4	10
8	2	2000	7	7	52.5	3	175	7	3	1.05	2.95	3200	2	64.25	59.25	10	10	7	10	7	6.25	0	3	3	3	5	2	64.25	59.25	10	10	7	10	7	6.25	0	3	2.9999999999999996	3	5
9	2	2000	8	8	60	4	200	8	4	1.2	3.3	3600	2.5	59.5	59.5	10	10	8	10	8	7.5	0	2	2	2	0	2	59.5	59.5	10	10	8	10	8	7.5	0	2.0000000000000004	2.0000000000000004	2	0
10	2	2000	9	9	67.5	5	225	9	5	1.35	3.65	4000	3	59.75	59.75	10	10	9	10	9	8.75	0	1	1	1	0	2	59.75	59.75	10	10	9	10	9	8.75	0	0.9999999999999994	1.0000000000000002	1	0
11	2	2000	10	10	75	6	250	10	6	1.5	4	4400	3.5	60	60	10	10	10	10	10	10	0	0	0	0	0	2	60	60	10	10	10	10	10	10	0	0	0	0	0
12	1	2000	0	0	0	0	0	0	0	0	0.5	400	0	42.5	40	0	0	0	0	0	0	10	10	10	10	2.5	1	42.5	40	0	0	0	0	0	0	10	10	10	10	2.5
13	1	2000	1	1	9	0.2	25	1	0.2	0.15	0.85	800	0.1	46	43.5	2	2.5	1	2	1	0	8	9	9	9	2.5	1	46	43.5	2	2.5	1	2	1	0	8	9	9	9	2.5
14	1	2000	2	2	18	0.4	50	2	0.4	0.3	1.2	1200	0.4	55	47	4	5	2	4	2	0	6	8	8	8	8	1	55	47	4	5	2	4	2	0	6	8	8	8	8
15	1	2000	3	3	27	0.6	75	3	0.6	0.45	1.55	1600	0.6	61.75	51.75	6	7.5	3	6	3	1.25	4	7	7	7	10	1	61.75	51.75	6	7.5	3	6	3	1.25	4	7	7	7	10
16	1	2000	4	4	36	0.8	100	4	0.8	0.6	1.9	2000	0.8	66.5	56.5	8	10	4	8	4	2.5	2	6	6	6	10	1	66.5	56.5	8	10	4	8	4	2.5	1.9999999999999996	6	6	6	10
17	1	2000	5	5	45	1	125	5	1	0.75	2.25	2400	1	68.75	58.75	10	10	5	10	5	3.75	0	5	5	5	10	1	68.75	58.75	10	10	5	10	5	3.75	0	5	5	5	10
18	1	2000	6	6	54	2	150	6	2	0.9	2.6	2800	1.5	69	59	10	10	6	10	6	5	0	4	4	4	10	1	69	59	10	10	6	10	6	5	0	4	4	4	10
19	1	2000	7	7	63	3	175	7	3	1.05	2.95	3200	2	69.25	59.25	10	10	7	10	7	6.25	0	3	3	3	10	1	69.25	59.25	10	10	7	10	7	6.25	0	3	2.9999999999999996	3	10
20	1	2000	8	8	72	4	200	8	4	1.2	3.3	3600	2.5	66.17	59.5	10	10	8	10	8	7.5	0	2	2	2	6.67	1	66.16666666666667	59.5	10	10	8	10	8	7.5	0	2.0000000000000004	2.0000000000000004	2	6.666666666666667
21	1	2000	9	9	81	5	225	9	5	1.35	3.65	4000	3	63.08	59.75	10	10	9	10	9	8.75	0	1	1	1	3.33	1	63.083333333333336	59.75	10	10	9	10	9	8.75	0	0.9999999999999994	1.0000000000000002	1	3.3333333333333335
22	1	2000	10	10	90	6	250	10	6	1.5	4	4400	3.5	60	60	10	10	10	10	10	10	0	0	0	0	0	1	60	60	10	10	10	10	10	10	0	0	0	0	0
