## Supplement 2 Validation file for publication for "Dietaryindex: A User-Friendly and Versatile R Package for Standardizing Dietary Pattern Analysis in Epidemiological and Clinical Studies": AHEIP_validation_result.csv

id	gender	kcal	vegetable	whole_fruit	white_meat_red_meat	fiber	trans_fat	poly_fat_sat_fat	calcium	folate	iron	EXP_AHEIP_ALL	EXP_AHEIP_VEGETABLE	EXP_AHEIP_WHOLE_FRUIT	EXP_AHEIP_WHITE_MEAT_RED_MEAT	EXP_AHEIP_FIBER	EXP_AHEIP_TRANS_FAT	EXP_AHEIP_POLY_FAT_SAT_FAT	EXP_AHEIP_CALCIUM	EXP_AHEIP_FOLATE	EXP_AHEIP_IRON	AHEIP_ALL	AHEIP_VEG	AHEIP_FRT	AHEIP_WHITEREAD	AHEIP_FIBER	AHEIP_TRANS	AHEIP_POLYSAT	AHEIP_CALCIUM	AHEIP_FOLATE	AHEIP_IRON
1	2	2000	0	0	0	0	0.5	0.1	0	0	0	10	0	0	0	0	10	0	0	0	0	10	0	0	0	0	10	0	0	0	0
2	2	2000	0.5	0.4	0.4	2.5	0.85	0.19	120	60	2.7	17	1	1	1	1	9	1	1	1	1	17	1	1	1	1	9	0.9999999999999999	1	1	1
3	2	2000	1	0.8	0.8	5	1.2	0.28	240	120	5.4	24	2	2	2	2	8	2	2	2	2	24	2	2	2	2	8	2.0000000000000004	2	2	2
4	2	2000	1.5	1.2	1.2	7.5	1.55	0.37	360	180	8.1	31	3	3	3	3	7	3	3	3	3	31	3	3	3	3	7	3	3	3	3
5	2	2000	2	1.6	1.6	10	1.9	0.46	480	240	10.8	38	4	4	4	4	6	4	4	4	4	38	4	4	4	4	6	3.9999999999999996	4	4	4
6	2	2000	2.5	2	2	12.5	2.25	0.55	600	300	13.5	45	5	5	5	5	5	5	5	5	5	45	5	5	5	5	5	5.000000000000001	5	5	5
7	2	2000	3	2.4	2.4	15	2.6	0.64	720	360	16.2	52	6	6	6	6	4	6	6	6	6	52	6	6	6	6	4	6	6	6	6
8	2	2000	3.5	2.8	2.8	17.5	2.95	0.73	840	420	18.9	59	7	7	7	7	3	7	7	7	7	59	7	7	7	7	2.9999999999999996	7	7	7	7
9	2	2000	4	3.2	3.2	20	3.3	0.82	960	480	21.6	66	8	8	8	8	2	8	8	8	8	66	8	8	8	8	2.0000000000000004	7.999999999999999	8	8	8
10	2	2000	4.5	3.6	3.6	22.5	3.65	0.91	1080	540	24.3	73	9	9	9	9	1	9	9	9	9	73	9	9	9	9	1.0000000000000002	9.000000000000002	9	9	9
11	2	2000	5	4	4	25	4	1	1200	600	27	80	10	10	10	10	0	10	10	10	10	80	10	10	10	10	0	10	10	10	10
