## Supplement 2 Validation file for publication for "Dietaryindex: A User-Friendly and Versatile R Package for Standardizing Dietary Pattern Analysis in Epidemiological and Clinical Studies": DASH_validation_result.csv

id	gender	kcal	fruit	vegetable	nut_legume	whole_grain	low_fat_dairy	sodium	red_processed_meat	ssb	EXP_DASH_ALL	EXP_DASH_FRUIT	EXP_DASH_VEGETABLE	EXP_DASH_NUT_LEGUME	EXP_DASH_WHOLE_GRAIN	EXP_DASH_LOW_FAT_DAIRY	EXP_DASH_SODIUM	EXP_DASH_RED_PROCESSED_MEAT	EXP_DASH_SSB	DASH_ALL	DASH_FRT	DASH_VEG	DASH_NUTSLEG	DASH_WGRAIN	DASH_LOWF_DAIRY	DASH_SODIUM	DASH_REDPROC_MEAT	DASH_SSB_FRTJ
1	2	2000	0	0	0	0	0	0	0	0	20	1	1	1	1	1	5	5	5	20	1	1	1	1	1	5	5	5
2	2	2000	1	1	1	1	1	1	1	1	20	1	1	1	1	1	5	5	5	20	1	1	1	1	1	5	5	5
3	2	2000	2	2	2	2	2	2	2	2	22	2	2	2	2	2	4	4	4	22	2	2	2	2	2	4	4	4
4	2	2000	3	3	3	3	3	3	3	3	22	2	2	2	2	2	4	4	4	22	2	2	2	2	2	4	4	4
5	2	2000	4	4	4	4	4	4	4	4	24	3	3	3	3	3	3	3	3	24	3	3	3	3	3	3	3	3
6	2	2000	5	5	5	5	5	5	5	5	24	3	3	3	3	3	3	3	3	24	3	3	3	3	3	3	3	3
7	2	2000	6	6	6	6	6	6	6	6	26	4	4	4	4	4	2	2	2	26	4	4	4	4	4	2	2	2
8	2	2000	7	7	7	7	7	7	7	7	26	4	4	4	4	4	2	2	2	26	4	4	4	4	4	2	2	2
9	2	2000	8	8	8	8	8	8	8	8	28	5	5	5	5	5	1	1	1	28	5	5	5	5	5	1	1	1
10	2	2000	9	9	9	9	9	9	9	9	28	5	5	5	5	5	1	1	1	28	5	5	5	5	5	1	1	1
