## Supplement 2 Validation file for publication for "Dietaryindex: A User-Friendly and Versatile R Package for Standardizing Dietary Pattern Analysis in Epidemiological and Clinical Studies": DASHI_validation_result.csv

id	gender	kcal	total_fat	sat_fat	protein	cholesterol	fiber	potassium	magnesium	calcium	sodium	EXP_DASHI_ALL	EXP_DASHI_TOTAL_FAT	EXP_DASHI_SAT_FAT	EXP_DASHI_PROTEIN	EXP_DASHI_CHOLESTEROL	EXP_DASHI_FIBER	EXP_DASHI_POTASSIUM	EXP_DASHI_MAGNESIUM	EXP_DASHI_CALCIUM	EXP_DASHI_SODIUM	DASHI_ALL	TOTALKCAL_DASHI	DASHI_TOTAL_FAT	DASHI_SAT_FAT	DASHI_PROTEIN	DASHI_CHOLESTEROL	DASHI_FIBER	DASHI_POTASSIUM	DASHI_MAGNESIUM	DASHI_CALCIUM	DASHI_SODIUM
1	2	2000	37	16	15	285.7	8.6	1619	157	429	2857	0	0	0	0	0	0	0	0	0	0	0	2000	0	0	0	0	0	0	0	0	0
2	2	2000	36	15	15.3	271.41	10.69	1904.7	188.9	504.2	2799.9	0.9	0.1	0.1	0.1	0.1	0.1	0.1	0.1	0.1	0.1	0.8999999999999998	2000	0.1	0.1	0.10000000000000024	0.09999999999999976	0.1	0.10000000000000002	0.10000000000000002	0.09999999999999999	0.09999999999999984
3	2	2000	35	14	15.6	257.12	12.78	2190.4	220.8	579.4	2742.8	1.8	0.2	0.2	0.2	0.2	0.2	0.2	0.2	0.2	0.2	1.7999999999999994	2000	0.2	0.2	0.19999999999999987	0.19999999999999993	0.2	0.20000000000000004	0.20000000000000004	0.19999999999999998	0.19999999999999968
4	2	2000	34	13	15.9	242.83	14.87	2476.1	252.7	654.6	2685.7	2.7	0.3	0.3	0.3	0.3	0.3	0.3	0.3	0.3	0.3	2.7	2000	0.3	0.3	0.3000000000000001	0.2999999999999999	0.3	0.3	0.3	0.30000000000000004	0.3000000000000003
5	2	2000	33	12	16.2	228.54	16.96	2761.8	284.6	729.8	2628.6	3.6	0.4	0.4	0.4	0.4	0.4	0.4	0.4	0.4	0.4	3.5999999999999996	2000	0.4	0.4	0.39999999999999974	0.4	0.4000000000000001	0.4000000000000001	0.4000000000000001	0.39999999999999997	0.40000000000000013
6	2	2000	32	11	16.5	214.25	19.05	3047.5	316.5	805	2571.5	4.5	0.5	0.5	0.5	0.5	0.5	0.5	0.5	0.5	0.5	4.5	2000	0.5	0.5	0.5	0.5	0.5000000000000001	0.5	0.5	0.5	0.5
7	2	2000	31	10	16.8	199.96	21.14	3333.2	348.4	880.2	2514.4	5.4	0.6	0.6	0.6	0.6	0.6	0.6	0.6	0.6	0.6	5.399999999999999	2000	0.6	0.6	0.6000000000000002	0.6	0.6000000000000001	0.6	0.6	0.6000000000000001	0.5999999999999999
8	2	2000	30	9	17.1	185.67	23.23	3618.9	380.3	955.4	2457.3	6.3	0.7	0.7	0.7	0.7	0.7	0.7	0.7	0.7	0.7	6.300000000000001	2000	0.7	0.7	0.7000000000000005	0.7000000000000001	0.7000000000000001	0.7000000000000001	0.7000000000000001	0.7	0.6999999999999997
9	2	2000	29	8	17.4	171.38	25.32	3904.6	412.2	1030.6	2400.2	7.2	0.8	0.8	0.8	0.8	0.8	0.8	0.8	0.8	0.8	7.199999999999999	2000	0.8	0.8	0.7999999999999995	0.8	0.8	0.7999999999999999	0.7999999999999999	0.7999999999999999	0.8000000000000003
10	2	2000	28	7	17.7	157.09	27.41	4190.3	444.1	1105.8	2343.1	8.1	0.9	0.9	0.9	0.9	0.9	0.9	0.9	0.9	0.9	8.100000000000001	2000	0.9	0.9	0.8999999999999998	0.9	0.9000000000000001	0.9	0.9	0.8999999999999999	0.9000000000000001
11	2	2000	27	6	18	142.8	29.5	4476	476	1181	2286	9	1	1	1	1	1	1	1	1	1	9	2000	1	1	1	1	1	1	1	1	1
