## Supplement 2 Validation file for publication for "Dietaryindex: A User-Friendly and Versatile R Package for Standardizing Dietary Pattern Analysis in Epidemiological and Clinical Studies": HEI2015_validation_result.csv

id	gender	kcal	total_fruit	whole_fruit	total_vegetable	green_and_bean	total_protein	seafood_plant_protein	whole_grain	dairy	fatty_acid	refined_grain	sodium	added_sugar	saturated_fat	EXP_HEI2015_ALL	EXP_HEI2015_TOTALFRT	EXP_HEI2015_FRT	EXP_HEI2015_VEG	EXP_HEI2015_GREENNBEAN	EXP_HEI2015_TOTALPRO	EXP_HEI2015_SEAPLANTPRO	EXP_HEI2015_WHOLEGRAIN	EXP_HEI2015_DAIRY	EXP_HEI2015_FATTYACID	EXP_HEI2015_REFINEDGRAIN	EXP_HEI2015_SODIUM	EXP_HEI2015_ADDEDSUGAR	EXP_HEI2015_SATFAT	TOTALKCAL_HEI2015	HEI2015_ALL	HEI2015_TOTALFRT	HEI2015_FRT	HEI2015_VEG	HEI2015_GREENNBEAN	HEI2015_TOTALPRO	HEI2015_SEAPLANTPRO	HEI2015_WHOLEGRAIN	HEI2015_DAIRY	HEI2015_FATTYACID	HEI2015_REFINEDGRAIN	HEI2015_SODIUM	HEI2015_ADDEDSUGAR	HEI2015_SATFAT
1	2	2000	0	0	0	0	0	0	0	0	1.2	3.6	2.2	6.5	8	40	0	0	0	0	0	0	0	0	0	10	10	10	10	2000	40	0	0	0	0	0	0	0	0	0	10	10	10	10
2	2	2000	0.16	0.08	0.22	0.04	0.5	0.16	0.3	0.26	1.33	4.1	2.38	8.45	8.8	42	0.5	0.5	0.5	0.5	0.5	0.5	1	1	1	9	9	9	9	2000	42	0.5	0.5	0.5	0.5	0.5	0.5	1	1	1.0000000000000009	9	9.000000000000002	9	9
3	2	2000	0.32	0.16	0.44	0.08	1	0.32	0.6	0.52	1.46	4.6	2.56	10.4	9.6	44	1	1	1	1	1	1	2	2	2	8	8	8	8	2000	44	1	1	1	1	1	1	2	2	2	8	8	8	8
4	2	2000	0.48	0.24	0.66	0.12	1.5	0.48	0.9	0.78	1.59	5.1	2.74	12.35	10.4	46	1.5	1.5	1.5	1.5	1.5	1.5	3	3	3	7	7	7	7	2000	46	1.4999999999999998	1.4999999999999998	1.5	1.4999999999999998	1.5	1.4999999999999998	3	3	3.000000000000001	7	6.999999999999999	7	7
5	2	2000	0.64	0.32	0.88	0.16	2	0.64	1.2	1.04	1.72	5.6	2.92	14.3	11.2	48	2	2	2	2	2	2	4	4	4	6	6	6	6	2000	48	2	2	2	2	2	2	4	4	4	6	6.000000000000001	6	6.000000000000001
6	2	2000	0.8	0.4	1.1	0.2	2.5	0.8	1.5	1.3	1.85	6.1	3.1	16.25	12	50	2.5	2.5	2.5	2.5	2.5	2.5	5	5	5	5	5	5	5	2000	50	2.5	2.5	2.5	2.5	2.5	2.5	5	5	5.000000000000001	5	5.000000000000001	5	5
7	2	2000	0.96	0.48	1.32	0.24	3	0.96	1.8	1.56	1.98	6.6	3.28	18.2	12.8	52	3	3	3	3	3	3	6	6	6	4	4	4	4	2000	52	2.9999999999999996	2.9999999999999996	3	2.9999999999999996	3	2.9999999999999996	6	6	6	4	4.000000000000002	4	3.999999999999999
8	2	2000	1.12	0.56	1.54	0.28	3.5	1.12	2.1	1.82	2.11	7.1	3.46	20.15	13.6	54	3.5	3.5	3.5	3.5	3.5	3.5	7	7	7	3	3	3	3	2000	54	3.5	3.5	3.5	3.5	3.5	3.5	7	6.999999999999999	6.999999999999999	3	3.0000000000000004	3.000000000000001	3.0000000000000004
9	2	2000	1.28	0.64	1.76	0.32	4	1.28	2.4	2.08	2.24	7.6	3.64	22.1	14.4	56	4	4	4	4	4	4	8	8	8	2	2	2	2	2000	56	4	4	4	4	4	4	8	8	8.000000000000002	2	1.9999999999999996	1.9999999999999993	1.9999999999999996
10	2	2000	1.44	0.72	1.98	0.36	4.5	1.44	2.7	2.34	2.37	8.1	3.82	24.05	15.2	58	4.5	4.5	4.5	4.5	4.5	4.5	9	9	9	1	1	1	1	2000	58	4.499999999999999	4.499999999999999	4.5	4.499999999999999	4.5	4.499999999999999	9	9	9	1	1.0000000000000009	0.9999999999999997	1.0000000000000009
11	2	2000	1.6	0.8	2.2	0.4	5	1.6	3	2.6	2.5	8.6	4	26	16	60	5	5	5	5	5	5	10	10	10	0	0	0	0	2000	60	5	5	5	5	5	5	10	10	10	0	0	0	0
