## Supplement 2 Validation file for publication for "Dietaryindex: A User-Friendly and Versatile R Package for Standardizing Dietary Pattern Analysis in Epidemiological and Clinical Studies": HEI2020_validation_result.csv

id	gender	age	kcal	total_fruit	whole_fruit	total_vegetable	green_and_bean	total_protein	seafood_plant_protein	whole_grain	dairy	fatty_acid	refined_grain	sodium	added_sugar	saturated_fat	EXP_HEI2020_ALL	EXP_HEI2020_TOTALFRT	EXP_HEI2020_FRT	EXP_HEI2020_VEG	EXP_HEI2020_GREENNBEAN	EXP_HEI2020_TOTALPRO	EXP_HEI2020_SEAPLANTPRO	EXP_HEI2020_WHOLEGRAIN	EXP_HEI2020_DAIRY	EXP_HEI2020_FATTYACID	EXP_HEI2020_REFINEDGRAIN	EXP_HEI2020_SODIUM	EXP_HEI2020_ADDEDSUGAR	EXP_HEI2020_SATFAT	TOTALKCAL_HEI2020	HEI2020_ALL	HEI2020_TOTALFRT	HEI2020_FRT	HEI2020_VEG	HEI2020_GREENNBEAN	HEI2020_TOTALPRO	HEI2020_SEAPLANTPRO	HEI2020_WHOLEGRAIN	HEI2020_DAIRY	HEI2020_FATTYACID	HEI2020_REFINEDGRAIN	HEI2020_SODIUM	HEI2020_ADDEDSUGAR	HEI2020_SATFAT
1	2	18	1000	0	0	0	0	0	0	0	0	1.2	1.8	1.1	6.5	8	40	0	0	0	0	0	0	0	0	0	10	10	10	10	1000	40	0	0	0	0	0	0	0	0	0	10	10	10	10
2	2	18	1000	0.08	0.04	0.11	0.02	0.25	0.08	0.15	0.13	1.33	2.05	1.19	8.45	8.8	42	0.5	0.5	0.5	0.5	0.5	0.5	1	1	1	9	9	9	9	1000	42	0.5	0.5	0.5	0.5	0.5	0.5	1	1	1	9	9	9	9
3	2	18	1000	0.16	0.08	0.22	0.04	0.5	0.16	0.3	0.26	1.46	2.3	1.28	10.4	9.6	44	1	1	1	1	1	1	2	2	2	8	8	8	8	1000	44	1	1	1	1	1	1	2	2	2	8	8	8	8
4	2	18	1000	0.24	0.12	0.33	0.06	0.75	0.24	0.45	0.39	1.59	2.55	1.37	12.35	10.4	46	1.5	1.5	1.5	1.5	1.5	1.5	3	3	3	7	7	7	7	1000	46	1.5	1.5	1.5	1.5	1.5	1.5	3	3	3	7	7	7	7
5	2	18	1000	0.32	0.16	0.44	0.08	1	0.32	0.6	0.52	1.72	2.8	1.46	14.3	11.2	48	2	2	2	2	2	2	4	4	4	6	6	6	6	1000	48	2	2	2	2	2	2	4	4	4	6	6	6	6
6	2	18	1000	0.4	0.2	0.55	0.1	1.25	0.4	0.75	0.65	1.85	3.05	1.55	16.25	12	50	2.5	2.5	2.5	2.5	2.5	2.5	5	5	5	5	5	5	5	1000	50	2.5	2.5	2.5	2.5	2.5	2.5	5	5	5	5	5	5	5
7	2	18	1000	0.48	0.24	0.66	0.12	1.5	0.48	0.9	0.78	1.98	3.3	1.64	18.2	12.8	52	3	3	3	3	3	3	6	6	6	4	4	4	4	1000	52	3	3	3	3	3	3	6	6	6	4	4	4	4
8	2	18	1000	0.56	0.28	0.77	0.14	1.75	0.56	1.05	0.91	2.11	3.55	1.73	20.15	13.6	54	3.5	3.5	3.5	3.5	3.5	3.5	7	7	7	3	3	3	3	1000	54	3.5	3.5	3.5	3.5	3.5	3.5	7	7	7	3	3	3	3
9	2	18	1000	0.64	0.32	0.88	0.16	2	0.64	1.2	1.04	2.24	3.8	1.82	22.1	14.4	56	4	4	4	4	4	4	8	8	8	2	2	2	2	1000	56	4	4	4	4	4	4	8	8	8	2	2	2	2
10	2	18	1000	0.72	0.36	0.99	0.18	2.25	0.72	1.35	1.17	2.37	4.05	1.91	24.05	15.2	58	4.5	4.5	4.5	4.5	4.5	4.5	9	9	9	1	1	1	1	1000	58	4.5	4.5	4.5	4.5	4.5	4.5	9	9	9	1	1	1	1
11	2	18	1000	0.8	0.4	1.1	0.2	2.5	0.8	1.5	1.3	2.5	4.3	2	26	16	60	5	5	5	5	5	5	10	10	10	0	0	0	0	1000	60	5	5	5	5	5	5	10	10	10	0	0	0	0
12	2	1	1000	0	0	0	0	0	0	0	0	0.9	1.5	1.1	0	12.2	40	0	0	0	0	0	0	0	0	0	10	10	10	10	1000	40	0	0	0	0	0	0	0	0	0	10	10	10	10
13	2	1	1000	0.07	0.03	0.09	0.01	0.2	0.05	0.15	0.2	0.96	1.69	1.16	1.38	12.8	42	0.5	0.5	0.5	0.5	0.5	0.5	1	1	1	9	9	9	9	1000	42	0.5	0.5	0.5	0.5	0.5	0.5	1	1	1	9	9	9	9
14	2	1	1000	0.14	0.06	0.18	0.02	0.4	0.1	0.3	0.4	1.02	1.88	1.22	2.76	13.4	44	1	1	1	1	1	1	2	2	2	8	8	8	8	1000	44	1	1	1	1	1	1	2	2	2	8	8	8	8
15	2	1	1000	0.21	0.09	0.27	0.03	0.6	0.15	0.45	0.6	1.08	2.07	1.28	4.14	14	46	1.5	1.5	1.5	1.5	1.5	1.5	3	3	3	7	7	7	7	1000	46	1.5	1.5	1.5	1.5	1.5	1.5	3	3	3	7	7	7	7
16	2	1	1000	0.28	0.12	0.36	0.04	0.8	0.2	0.6	0.8	1.14	2.26	1.34	5.52	14.6	48	2	2	2	2	2	2	4	4	4	6	6	6	6	1000	48	2	2	2	2	2	2	4	4	4	6	6	6	6
17	2	1	1000	0.35	0.15	0.45	0.05	1	0.25	0.75	1	1.2	2.45	1.4	6.9	15.2	50	2.5	2.5	2.5	2.5	2.5	2.5	5	5	5	5	5	5	5	1000	50	2.5	2.5	2.5	2.5	2.5	2.5	5	5	5	5	5	5	5
18	2	1	1000	0.42	0.18	0.54	0.06	1.2	0.3	0.9	1.2	1.26	2.64	1.46	8.28	15.8	52	3	3	3	3	3	3	6	6	6	4	4	4	4	1000	52	3	3	3	3	3	3	6	6	6	4	4	4	4
19	2	1	1000	0.49	0.21	0.63	0.07	1.4	0.35	1.05	1.4	1.32	2.83	1.52	9.66	16.4	54	3.5	3.5	3.5	3.5	3.5	3.5	7	7	7	3	3	3	3	1000	54	3.5	3.5	3.5	3.5	3.5	3.5	7	7	7	3	3	3	3
20	2	1	1000	0.56	0.24	0.72	0.08	1.6	0.4	1.2	1.6	1.38	3.02	1.58	11.04	17	56	4	4	4	4	4	4	8	8	8	2	2	2	2	1000	56	4	4	4	4	4	4	8	8	8	2	2	2	2
21	2	1	1000	0.63	0.27	0.81	0.09	1.8	0.45	1.35	1.8	1.44	3.21	1.64	12.42	17.6	58	4.5	4.5	4.5	4.5	4.5	4.5	9	9	9	1	1	1	1	1000	58	4.5	4.5	4.5	4.5	4.5	4.5	9	9	9	1	1	1	1
22	2	1	1000	0.7	0.3	0.9	0.1	2	0.5	1.5	2	1.5	3.4	1.7	13.8	18.2	60	5	5	5	5	5	5	10	10	10	0	0	0	0	1000	60	5	5	5	5	5	5	10	10	10	0	0	0	0
