## Supplement 2 Validation file for publication for "Dietaryindex: A User-Friendly and Versatile R Package for Standardizing Dietary Pattern Analysis in Epidemiological and Clinical Studies": MED_validation_result.csv

id	gender	kcal	fruit	vegetable	whole_grain	legume	nut	fish	red_processed_meat	monofat_satfat	alcohol	EXP_MED_ALL	EXP_MED_FRUIT	EXP_MED_VEGETABLE	EXP_MED_WHOLE_GRAIN	EXP_MED_LEGUME	EXP_MED_NUT	EXP_MED_FISH	EXP_MED_RED_PROCESSED_MEAT	EXP_MED_MONOFAT_SATFAT	EXP_MED_ALCOHOL	MED_ALL	MED_NOETOH	MED_FRT	MED_VEG	MED_WGRAIN	MED_LEGUMES	MED_NUTS	MED_FISH	MED_REDPROC_MEAT	MED_MONSATFAT	MED_ALCOHOL
1	2	2000	0	0	0	0	0	0	0	0	0	1	0	0	0	0	0	0	1	0	0	1	1	0	0	0	0	0	0	1	0	0
2	2	2000	1	1	1	1	1	1	1	1	3	1	0	0	0	0	0	0	1	0	0	1	1	0	0	0	0	0	0	1	0	0
3	2	2000	2	2	2	2	2	2	2	2	6	1	0	0	0	0	0	0	1	0	0	1	1	0	0	0	0	0	0	1	0	0
4	2	2000	3	3	3	3	3	3	3	3	9	1	0	0	0	0	0	0	1	0	0	1	1	0	0	0	0	0	0	1	0	0
5	2	2000	4	4	4	4	4	4	4	4	12	2	0	0	0	0	0	0	1	0	1	2	1	0	0	0	0	0	0	1	0	1
6	2	2000	5	5	5	5	5	5	5	5	15	8	1	1	1	1	1	1	0	1	1	8	7	1	1	1	1	1	1	0	1	1
7	2	2000	6	6	6	6	6	6	6	6	18	8	1	1	1	1	1	1	0	1	1	8	7	1	1	1	1	1	1	0	1	1
8	2	2000	7	7	7	7	7	7	7	7	21	8	1	1	1	1	1	1	0	1	1	8	7	1	1	1	1	1	1	0	1	1
9	2	2000	8	8	8	8	8	8	8	8	24	8	1	1	1	1	1	1	0	1	1	8	7	1	1	1	1	1	1	0	1	1
10	2	2000	9	9	9	9	9	9	9	9	27	7	1	1	1	1	1	1	0	1	0	7	7	1	1	1	1	1	1	0	1	0
11	2	2000	10	10	10	10	10	10	10	10	30	7	1	1	1	1	1	1	0	1	0	7	7	1	1	1	1	1	1	0	1	0
