## Supplement 2 Validation file for publication for "Dietaryindex: A User-Friendly and Versatile R Package for Standardizing Dietary Pattern Analysis in Epidemiological and Clinical Studies": MEDI_V2_validation_result.csv

id	gender	kcal	olive_oil	vegetable	fruit	legume	nut	fish	alcohol	ssb	sweets	discret_fat	red_meat	EXP_MEDI_ALL	EXP_MEDI_OLIVE_OIL	EXP_MEDI_VEGETABLE	EXP_MEDI_FRUIT	EXP_MEDI_LEGUME	EXP_MEDI_NUT	EXP_MEDI_FISH	EXP_MEDI_ALCOHOL	EXP_MEDI_SSB	EXP_MEDI_SWEETS	EXP_MEDI_DISCRET_FAT	EXP_MEDI_RED_MEAT	MEDI_V2_ALL	MEDI_V2_NOETOH	MEDI_OLIVE_OIL	MEDI_FRT	MEDI_VEG	MEDI_LEGUMES	MEDI_NUTS	MEDI_FISH	MEDI_ALCOHOL	MEDI_SSB	MEDI_SWEETS	MEDI_DISCRET_FAT	MEDI_REDPROC_MEAT
1	2	2000	0	0	0	0	0	0	0	1	0.285714286	1	1	0	0	0	0	0	0	0	0	0	0	0	0	0	0	0	0	0	0	0	0	0	0	0	0	0
2	2	2000	0.5	0.2	0.3	0.042857143	0.042857143	0.042857143	0.1	0.9	0.257142857	0.9	0.9	5.5	0.5	0.5	0.5	0.5	0.5	0.5	0.5	0.5	0.5	0.5	0.5	5.500000007500001	4.5000000075	0.5	0.5	0.5	0.5000000016666667	0.5000000016666667	0.5000000016666667	0.5	0.4999999999999999	0.5000000024999998	0.4999999999999999	0.4999999999999999
3	2	2000	1	0.4	0.6	0.085714286	0.085714286	0.085714286	0.2	0.8	0.228571429	0.8	0.8	11	1	1	1	1	1	1	1	1	1	1	1	11.0000000025	9.0000000025	1	1	1	1.0000000033333334	1.0000000033333334	1.0000000033333334	1	0.9999999999999998	0.9999999924999999	0.9999999999999998	0.9999999999999998
4	2	2000	1.5	0.6	0.9	0.128571429	0.128571429	0.128571429	0.3	0.7	0.2	0.7	0.7	16.5	1.5	1.5	1.5	1.5	1.5	1.5	1.5	1.5	1.5	1.5	1.5	16.500000015	13.500000015000001	1.5	1.5	1.5	1.500000005	1.500000005	1.500000005	1.5	1.5000000000000002	1.4999999999999996	1.5000000000000002	1.5000000000000002
5	2	2000	2	0.8	1.2	0.171428571	0.171428571	0.171428571	0.4	0.6	0.171428571	0.6	0.6	22	2	2	2	2	2	2	2	2	2	2	2	21.999999992499998	17.999999992499998	2	2	2	1.999999995	1.999999995	1.999999995	2	2	2.0000000074999997	2	2
6	2	2000	2.5	1	1.5	0.214285714	0.214285714	0.214285714	0.5	0.5	0.142857143	0.5	0.5	27.5	2.5	2.5	2.5	2.5	2.5	2.5	2.5	2.5	2.5	2.5	2.5	27.4999999875	22.4999999875	2.5	2.5	2.5	2.4999999966666664	2.4999999966666664	2.4999999966666664	2.5	2.5	2.4999999975000002	2.5	2.5
7	2	2000	3	1.2	1.8	0.257142857	0.257142857	0.257142857	0.6	0.4	0.114285714	0.4	0.4	33	3	3	3	3	3	3	3	3	3	3	3	33	27	3	3	3	2.9999999983333336	2.9999999983333336	2.9999999983333336	3	3	3.0000000050000004	3	3
8	2	2000	3.5	1.4	2.1	0.3	0.3	0.3	0.7	0.3	0.085714286	0.3	0.3	38.5	3.5	3.5	3.5	3.5	3.5	3.5	3.5	3.5	3.5	3.5	3.5	38.499999994999996	31.499999995	3.5	3.5	3.5	3.5	3.5	3.5	3.5	3.5	3.499999995	3.5	3.5
9	2	2000	4	1.6	2.4	0.342857143	0.342857143	0.342857143	0.8	0.2	0.057142857	0.2	0.2	44	4	4	4	4	4	4	4	4	4	4	4	44.000000007500006	36.0000000075	4	4	4	4.000000001666667	4.000000001666667	4.000000001666667	4	4	4.0000000025	4	4
10	2	2000	4.5	1.8	2.7	0.385714286	0.385714286	0.385714286	0.9	0.1	0.028571429	0.1	0.1	49.5	4.5	4.5	4.5	4.5	4.5	4.5	4.5	4.5	4.5	4.5	4.5	49.5000000025	40.5000000025	4.5	4.5	4.5	4.500000003333334	4.500000003333334	4.500000003333334	4.5	4.5	4.4999999925	4.5	4.5
11	2	2000	5	2	3	0.428571429	0.428571429	0.428571429	1	0	0	0	0	55	5	5	5	5	5	5	5	5	5	5	5	55	45	5	5	5	5	5	5	5	5	5	5	5
