## Supplement 2 Validation file for publication for "Dietaryindex: A User-Friendly and Versatile R Package for Standardizing Dietary Pattern Analysis in Epidemiological and Clinical Studies": MEDI_validation_result.csv

id	gender	kcal	olive_oil	vegetable	fruit	legume	nut	fish	alcohol	ssb	sweets	discret_fat	red_meat	EXP_MEDI_ALL	EXP_MEDI_OLIVE_OIL	EXP_MEDI_VEGETABLE	EXP_MEDI_FRUIT	EXP_MEDI_LEGUME	EXP_MEDI_NUT	EXP_MEDI_FISH	EXP_MEDI_ALCOHOL	EXP_MEDI_SSB	EXP_MEDI_SWEETS	EXP_MEDI_DISCRET_FAT	EXP_MEDI_RED_MEAT	MEDI_ALL	MEDI_NOETOH	MEDI_OLIVE_OIL	MEDI_FRT	MEDI_VEG	MEDI_LEGUMES	MEDI_NUTS	MEDI_FISH	MEDI_ALCOHOL	MEDI_SSB	MEDI_SWEETS	MEDI_DISCRET_FAT	MEDI_REDPROC_MEAT
1	2	2000	0	0	0	0	0	0	0	0	0	0	0	4	0	0	0	0	0	0	0	1	1	1	1	4	4	0	0	0	0	0	0	0	1	1	1	1
2	2	2000	1	0.4	0.6	0.085714286	0.085714286	0.085714286	0.2	0.2	0.057142857	0.2	0.2	4	0	0	0	0	0	0	0	1	1	1	1	4	4	0	0	0	0	0	0	0	1	1	1	1
3	2	2000	2	0.8	1.2	0.171428571	0.171428571	0.171428571	0.4	0.4	0.114285714	0.4	0.4	4	0	0	0	0	0	0	0	1	1	1	1	4	4	0	0	0	0	0	0	0	1	1	1	1
4	2	2000	3	1.2	1.8	0.257142857	0.257142857	0.257142857	0.6	0.6	0.171428571	0.6	0.6	4	0	0	0	0	0	0	0	1	1	1	1	4	4	0	0	0	0	0	0	0	1	1	1	1
5	2	2000	4	1.6	2.4	0.342857143	0.342857143	0.342857143	0.8	0.8	0.228571429	0.8	0.8	4	0	0	0	0	0	0	0	1	1	1	1	4	4	0	0	0	0	0	0	0	1	1	1	1
6	2	2000	5	2	3	0.428571429	0.428571429	0.428571429	1	1	0.285714286	1	1	7	1	1	1	1	1	1	1	0	0	0	0	7	5	1	1	1	1	1	1	1	0	0	0	0
7	2	2000	6	2.4	3.6	0.514285714	0.514285714	0.514285714	1.2	1.2	0.342857143	1.2	1.2	7	1	1	1	1	1	1	1	0	0	0	0	7	5	1	1	1	1	1	1	1	0	0	0	0
8	2	2000	7	2.8	4.2	0.6	0.6	0.6	1.4	1.4	0.4	1.4	1.4	7	1	1	1	1	1	1	1	0	0	0	0	7	5	1	1	1	1	1	1	1	0	0	0	0
9	2	2000	8	3.2	4.8	0.685714286	0.685714286	0.685714286	1.6	1.6	0.457142857	1.6	1.6	7	1	1	1	1	1	1	1	0	0	0	0	7	5	1	1	1	1	1	1	1	0	0	0	0
10	2	2000	9	3.6	5.4	0.771428571	0.771428571	0.771428571	1.8	1.8	0.514285714	1.8	1.8	7	1	1	1	1	1	1	1	0	0	0	0	7	5	1	1	1	1	1	1	1	0	0	0	0
11	2	2000	10	4	6	0.857142857	0.857142857	0.857142857	2	2	0.571428571	2	2	7	1	1	1	1	1	1	1	0	0	0	0	7	5	1	1	1	1	1	1	1	0	0	0	0
