## Supplement 2 Validation file for publication for "Dietaryindex: A User-Friendly and Versatile R Package for Standardizing Dietary Pattern Analysis in Epidemiological and Clinical Studies": HEI2015_ASA24_dietaryindex.csv

UserName	UserID	TOTALKCAL	HEI2015_ALL	HEI2015_TOTALFRT	HEI2015_FRT	HEI2015_VEG	HEI2015_GREENNBEAN	HEI2015_TOTALPRO	HEI2015_SEAPLANTPRO	HEI2015_WHOLEGRAIN	HEI2015_DAIRY	HEI2015_FATTYACID	HEI2015_REFINEDGRAIN	HEI2015_SODIUM	HEI2015_ADDEDSUGAR	HEI2015_SATFAT
1	e6541891-8a22-49e5-b1c0-fbb853234a73	2019.12608	69.75121971563652	1.2607558414579045	2.447222117006185	4.727131412309735	5	5	5	5.891162576633154	2.6058493888298755	10	7.141846325911456	3.4250442206715044	8.892260414377152	8.359947418439566
2	dbb278b0-b589-442a-88fd-9a68fd986a91	1246.7375	52.775699899813226	5	0	5	5	5	2.416306560121918	0.4267137228165512	0.28134970735157216	6.525544603464117	7.846627698292544	0	9.912120891938216	5.367036715828311
3	f0115426-e6f8-4c6f-aeaa-065c615c85bd	2206.486	51.22135022291853	5	5	5	0	5	0.48380093959354376	0.8218195507849737	0.19522862631769738	8.999074619224558	7.756930794031777	0	6.71662985561193	6.247865837354054
4	337d84a7-3bff-48f1-9565-93ace52f159d	2094.8075	47.45842898930399	0	0	2.5800266090841717	4.139401830478457	4.3996405397632	5	3.202840038205579	10	0.7255833435258101	0	4.661719778812875	8.395291936285561	4.353924913148339
5	998f098a-8584-494d-be3c-42e7d2f1cfd9	1209.24	45.16232348987706	0	0	1.2216538712519658	0	5	0	3.0046420341150917	3.5824154014091496	8.962733590889084	5.675736826436438	3.3962240746253873	9.63666944018239	4.682248250967551
6	aae330db-8f22-4d89-9db3-a9752c52236c	1694.274	52.88057229012895	3.7803802690710007	5	2.1210479318199793	0	5	0	0	0.9806787222954856	10	3.5136186944968757	2.4848466724456078	10	10
7	76e0f3e1-8e17-49aa-8346-6db61c7e03e5	3549.425062	48.42550371003101	1.511864571378293	2.2250082371227706	2.8364388871065205	4.211949749285903	4.424491213557561	0	1.6083005839777893	3.4007808471463288	0	8.206669620455841	10	10	0
8	24de994f-e06a-4137-96fe-5e7f55747560	2718.157405	68.97616340152197	2.7617513931280224	5	1.250498871746472	0.8553588529211759	5	5	9.42035216683855	2.293408815243411	7.342887330324931	3.9308641016689023	9.055757665202455	10	7.06528420444805
9	8f61ae64-6a82-4fd8-87d4-4792fe7efa08	1959.28	70.91570442123646	5	5	1.6434608631742273	5	5	5	1.886407251643461	4.896127462835641	10	2.0295292148136035	8.326173673775855	10	7.134005954993672
10	b47ab1b8-e62b-4ba5-8ab8-22c32462f250	2181.483434	61.228285504473966	2.6358210703698606	0	4.919358924638984	5	3.779079809413763	5	10	3.482102466497046	2.042220942964985	4.822550976474661	4.1598490186940476	7.653227668934138	7.734074626486482
11	42a3f807-f7a7-42db-a174-ef8e57f3fffe	1821.52	85.34381213698487	5	5	5	5	5	5	5.852255259343845	0.9242492322557323	10	10	8.567307645385297	10	10
12	e17c3502-e4cf-4d07-909b-5dbadd487ab6	2860.07	45.49863414145495	0.41301436678123254	0	3.5027750433317424	0	5	0	0	3.6470328456188943	10	10	0	10	2.9358118857230786
13	364f2f3e-a6eb-41c9-b498-ec6148bb6805	2005.468	71.33327072890623	5	5	5	5	4.10038953501128	5	0.25829382468331585	1.633322956575185	10	6.918768885866042	6.6041221079346855	9.856525080941525	6.961848337894199
14	56eb4091-968c-49de-9e02-e0b96b6279ec	1607.9525	63.53899079319544	3.07300744269498	5	5	5	5	5	3.8541768698598577	3.0129095135679593	2.2050301360838116	6.336992541757297	0.05687428923152944	10	10
15	88b81418-cd62-45f6-ab72-686bc70dca6d	882.0591217	63.126775159690276	3.602366238077077	5	5	5	1.9284421623820953	5	4.900276213915076	8.760096559095622	1.1252982448693856	10	2.8102957413510223	10	0
16	2bba32e7-8b9c-4ec2-a86d-f5aee106f58b	1238.7085	61.28567797929479	3.9890337395763407	5	5	5	5	0	0	5.852249152428332	7.7787571870092975	3.9637947103777833	0	10	9.701843189903032
17	9bf01291-d19b-421b-8473-45d159f7894d	2366.08	61.75191193114826	1.5203152471598593	3.0406304943197187	5	2.9352346497159862	5	5	1.289333693986115	0.029259690809596138	10	6.68915505815526	5.1422355400775395	6.105747556924186	10
18	54f25bc1-d021-4c75-a7df-de312c25f6b0	2630.1095	77.95939090896314	2.4956779366030193	4.991355873206039	5	5	5	5	1.0495127040654897	9.556314612054686	8.526636836878371	6.515653968019203	4.824238978136336	10	10
19	4e96dfa0-8893-40a9-9dc0-02439529c74b	1330.51975	58.376502740838916	0.17474374206019863	0.34948748412039726	5	5	5	5	4.784095338181439	4.062885951148037	4.371015104647632	8.846647860732618	0	10	5.787627259948602
20	4b335272-eba1-46c7-a7bc-1f67ed763306	1790.187556	70.128242621558	2.707991396628834	5	5	5	5	5	2.2092657200886054	2.1519233356368375	10	5.153391851194389	5.309088456700729	10	7.596581861308616
21	13515141-711e-4a96-9fc1-801fb803780b	566.5662672	67.88723048872613	5	5	5	5	5	0	0	7.804755273185918	4.058818013203059	7.096327523538801	5.1845207094171215	10	8.742808969381226
