## Supplement 2 Validation file for publication for "Dietaryindex: A User-Friendly and Versatile R Package for Standardizing Dietary Pattern Analysis in Epidemiological and Clinical Studies": HEI2015_ASA24_NCI_SAS.csv

UserName	UserID	RecallNo	KCAL	HEI2015C1_TOTALVEG	HEI2015C2_GREEN_AND_BEAN	HEI2015C3_TOTALFRUIT	HEI2015C4_WHOLEFRUIT	HEI2015C5_WHOLEGRAIN	HEI2015C6_TOTALDAIRY	HEI2015C7_TOTPROT	HEI2015C8_SEAPLANT_PROT	HEI2015C9_FATTYACID	HEI2015C10_SODIUM	HEI2015C11_REFINEDGRAIN	HEI2015C12_SFAT	HEI2015C13_ADDSUG	HEI2015_TOTAL_SCORE
1	e6541891-8a22-49e5-b1c0-fbb853234a73	1	2019.12608	4.7271314123	5	1.2607558415	2.447222117	5.8911625766	2.6058493888	5	5	10	3.4250442207	7.1418463259	8.3599474184	8.8922604144	69.751219716
2	dbb278b0-b589-442a-88fd-9a68fd986a91	1	1246.7375	5	5	5	0	0.4267137228	0.2813497074	5	2.4163065601	6.5255446035	0	7.8466276983	5.3670367158	9.9121208919	52.7756999
3	f0115426-e6f8-4c6f-aeaa-065c615c85bd	1	2206.486	5	0	5	5	0.8218195508	0.1952286263	5	0.4838009396	8.9990746192	0	7.756930794	6.2478658374	6.7166298556	51.221350223
4	337d84a7-3bff-48f1-9565-93ace52f159d	1	2094.8075	2.5800266091	4.1394018305	0	0	3.2028400382	10	4.3996405398	5	0.7255833435	4.6617197788	0	4.3539249131	8.3952919363	47.458428989
5	998f098a-8584-494d-be3c-42e7d2f1cfd9	1	1209.24	1.2216538713	0	0	0	3.0046420341	3.5824154014	5	0	8.9627335909	3.3962240746	5.6757368264	4.682248251	9.6366694402	45.16232349
6	aae330db-8f22-4d89-9db3-a9752c52236c	1	1694.274	2.1210479318	0	3.7803802691	5	0	0.9806787223	5	0	10	2.4848466724	3.5136186945	10	10	52.88057229
7	76e0f3e1-8e17-49aa-8346-6db61c7e03e5	1	3549.425062	2.8364388871	4.2119497493	1.5118645714	2.2250082371	1.608300584	3.4007808471	4.4244912136	0	0	10	8.2066696205	0	10	48.42550371
8	24de994f-e06a-4137-96fe-5e7f55747560	1	2718.157405	1.2504988717	0.8553588529	2.7617513931	5	9.4203521668	2.2934088152	5	5	7.3428873303	9.0557576652	3.9308641017	7.0652842044	10	68.976163402
9	8f61ae64-6a82-4fd8-87d4-4792fe7efa08	1	1959.28	1.6434608632	5	5	5	1.8864072516	4.8961274628	5	5	10	8.3261736738	2.0295292148	7.134005955	10	70.915704421
10	b47ab1b8-e62b-4ba5-8ab8-22c32462f250	1	2181.483434	4.9193589246	5	2.6358210704	0	10	3.4821024665	3.7790798094	5	2.042220943	4.1598490187	4.8225509765	7.7340746265	7.6532276689	61.228285504
11	42a3f807-f7a7-42db-a174-ef8e57f3fffe	1	1821.52	5	5	5	5	5.8522552593	0.9242492323	5	5	10	8.5673076454	10	10	10	85.343812137
12	e17c3502-e4cf-4d07-909b-5dbadd487ab6	1	2860.07	3.5027750433	0	0.4130143668	0	0	3.6470328456	5	0	10	0	10	2.9358118857	10	45.498634141
13	364f2f3e-a6eb-41c9-b498-ec6148bb6805	1	2005.468	5	5	5	5	0.2582938247	1.6333229566	4.100389535	5	10	6.6041221079	6.9187688859	6.9618483379	9.8565250809	71.333270729
14	56eb4091-968c-49de-9e02-e0b96b6279ec	1	1607.9525	5	5	3.0730074427	5	3.8541768699	3.0129095136	5	5	2.2050301361	0.0568742892	6.3369925418	10	10	63.538990793
15	88b81418-cd62-45f6-ab72-686bc70dca6d	1	882.0591217	5	5	3.6023662381	5	4.9002762139	8.7600965591	1.9284421624	5	1.1252982449	2.8102957414	10	0	10	63.12677516
16	2bba32e7-8b9c-4ec2-a86d-f5aee106f58b	1	1238.7085	5	5	3.9890337396	5	0	5.8522491524	5	0	7.778757187	0	3.9637947104	9.7018431899	10	61.285677979
17	9bf01291-d19b-421b-8473-45d159f7894d	1	2366.08	5	2.9352346497	1.5203152472	3.0406304943	1.289333694	0.0292596908	5	5	10	5.1422355401	6.6891550582	10	6.1057475569	61.751911931
18	54f25bc1-d021-4c75-a7df-de312c25f6b0	1	2630.1095	5	5	2.4956779366	4.9913558732	1.0495127041	9.5563146121	5	5	8.5266368369	4.8242389781	6.515653968	10	10	77.959390909
19	4e96dfa0-8893-40a9-9dc0-02439529c74b	1	1330.51975	5	5	0.1747437421	0.3494874841	4.7840953382	4.0628859511	5	5	4.3710151046	0	8.8466478607	5.7876272599	10	58.376502741
20	4b335272-eba1-46c7-a7bc-1f67ed763306	1	1790.187556	5	5	2.7079913966	5	2.2092657201	2.1519233356	5	5	10	5.3090884567	5.1533918512	7.5965818613	10	70.128242622
21	13515141-711e-4a96-9fc1-801fb803780b	1	566.5662672	5	5	5	5	0	7.8047552732	5	0	4.0588180132	5.1845207094	7.0963275235	8.7428089694	10	67.887230489
