## Supplement 2 Validation file for publication for "Dietaryindex: A User-Friendly and Versatile R Package for Standardizing Dietary Pattern Analysis in Epidemiological and Clinical Studies": HEI2015_DHQ3_dietaryindex.csv

Respondent ID	TOTALKCAL	HEI2015_ALL	HEI2015_TOTALFRT	HEI2015_FRT	HEI2015_VEG	HEI2015_GREENNBEAN	HEI2015_TOTALPRO	HEI2015_SEAPLANTPRO	HEI2015_WHOLEGRAIN	HEI2015_DAIRY	HEI2015_FATTYACID	HEI2015_REFINEDGRAIN	HEI2015_SODIUM	HEI2015_ADDEDSUGAR	HEI2015_SATFAT
1	1849.01	74.67846629642612	3.1435741288581456	5	5	5	5	5	8.256670686836019	4.742662705572586	6.50971803996715	8.676519867388494	2.0269104968484664	10	6.32241037095527
2	1109.42	77.86388312242002	4.95754538407456	5	5	5	5	5	7.631615318514779	2.496106766806772	10	4.7971228209334615	3.7810547653528674	10	9.200438066737576
3	2133.67	69.4784685832097	5	5	5	5	5	5	2.2808900470394513	3.3528362651422916	6.802345636426355	10	1.469872202459715	7.330434511957428	8.242089920184469
4	1170.43	77.08729427445743	5	5	4.427277309893101	4.058337534068675	3.2979332382115976	4.378732602547781	4.556729862813952	2.8917708744780843	9.651184138057646	10	8.813285145915035	5.012043568471549	10
5	1237.92	63.25789329977072	5	5	3.8187223142632205	5	4.992245056223342	4.846839860411011	1.5617595105768813	7.70523259860212	2.9159110010173843	4.7597776916117365	3.8263108009133626	9.634821686004315	4.196272780147345
6	758.65	59.46434070334419	1.3181308903974165	1.4828972516970935	3.0556670641031016	5	3.2162393725696967	1.1533645290977395	7.557283771611854	1.2167362065206921	10	2.964186383707899	2.5835365451789354	10	9.916298688459765
7	726.91	67.94986007112296	5	5	5	3.7831368394987006	3.7968937007332406	5	4.4021955950530325	5.820210522305693	3.7357630979498886	10	0	10	6.411660315582397
8	1462.25	66.72977272868476	3.5903573260386388	5	5	5	5	5	2.41636747022283	5.786656496179491	5.0524071771184955	8.446366900324842	1.9792177200281125	7.783754400270043	6.674645238502308
9	1080.33	72.4478432458946	5	5	3.2818255028135335	3.7025723621486026	4.979959827089871	5	1.6661575629668715	8.401991129491059	3.299257024747221	10	8.020903077968978	8.434545284952106	5.660631473716364
10	1552.47	55.5424818109727	0.6843932571965964	0.644134830302679	2.400866185673621	3.703775274240403	5	5	6.226636692925896	3.517967150114631	7.61160151324086	2.15301036412942	0.7519916291100284	8.89904309641889	8.949061817619663
11	1847.58	61.31984202424359	2.33413438119053	3.450459520020784	5	5	5	5	6.67539880997485	5.579023537650499	2.274879294988986	7.392576234858569	4.034707262713627	9.562912649977891	0.015750332867858763
12	1434.07	84.16716208884654	5	5	5	5	5	5	8.972132927030525	3.9693374049437566	10	10	3.0791926320038643	10	8.146499124868381
13	612.61	61.84330405620866	1.428314914872431	2.6525848419059432	5	5	5	5	1.9588318832536196	2.8880213663354652	7.110552763819096	10	0.42278121480223946	10	5.382217071219864
14	1644.84	80.9148568629126	5	5	5	5	5	5	1.4996392759579453	3.36717342626732	10	10	6.066919038393466	9.98112512229387	10
15	1044.25	64.15459145935436	5	5	5	5	4.673210438113479	2.0948048838879583	2.106775197510175	7.366346844441171	2.8782593271448	10	5.56326975766765	3.4879652308428937	5.983959779746229
16	462.36	69.65125717811112	5	5	5	5	2.4656112120425644	4.731161865213253	2.1628168526689158	5.989338976621613	2.6861153158112026	10	6.498303390335575	8.719324047639644	6.398585517778354
17	1159.32	59.98978079552735	3.9354966704619954	5	2.6269317750530874	5	5	5	0.575049741802666	3.3175946642461493	9.051878354203936	0.9145913121484988	0	10	9.568238277611014
18	1546.35	80.56000133361663	4.405535616128303	5	5	5	5	5	4.742350265679397	8.257658854224962	7.995247995247999	8.715504251948134	4.633635478528292	10	6.81006887185954
19	1373.56	73.04354256232729	2.8666385159730923	5	3.7394534176618692	5	5	5	5.921352786433307	6.664322020040009	6.273249138920785	10	1.2974395811694475	10	6.281087102128775
20	1865.14	72.81500831861663	2.5802352638407844	4.2892222567742895	5	5	5	5	4.396452813193648	4.083009648275526	10	10	0	10	7.46608833653238
21	607.46	75.69379967552358	3.189510420439206	4.938596780034898	2.6937800618372174	3.703947585026174	5	5	9.877193560069799	2.7858751066863534	10	4.227952457774997	6.703687851417746	10	7.573255852237184
22	353.05	66.83615089045014	0.35405749893782745	0.7081149978756549	5	5	5	5	6.797903979606287	5.011275369581558	8.527183975761659	10	0	10	5.437615068687154
23	743.09	62.05751633510376	4.625953787562745	5	5	5	3.902622831689297	5	1.704593880507969	10	1.954663693794129	5.734363266899029	2.0033463869338393	7.801339589952006	4.330632897764741
