## Supplement 2 Validation file for publication for "Dietaryindex: A User-Friendly and Versatile R Package for Standardizing Dietary Pattern Analysis in Epidemiological and Clinical Studies": DASHI_validation.csv

id	gender	kcal	total_fat	sat_fat	protein	cholesterol	fiber	potassium	magnesium	calcium	sodium	EXP_DASHI_ALL	EXP_DASHI_TOTAL_FAT	EXP_DASHI_SAT_FAT	EXP_DASHI_PROTEIN	EXP_DASHI_CHOLESTEROL	EXP_DASHI_FIBER	EXP_DASHI_POTASSIUM	EXP_DASHI_MAGNESIUM	EXP_DASHI_CALCIUM	EXP_DASHI_SODIUM
1	2	2000	37	16	15	285.7	8.6	1619	157	429	2857	0	0	0	0	0	0	0	0	0	0
2	2	2000	36	15	15.3	271.41	10.69	1904.7	188.9	504.2	2799.9	0.9	0.1	0.1	0.1	0.1	0.1	0.1	0.1	0.1	0.1
3	2	2000	35	14	15.6	257.12	12.78	2190.4	220.8	579.4	2742.8	1.8	0.2	0.2	0.2	0.2	0.2	0.2	0.2	0.2	0.2
4	2	2000	34	13	15.9	242.83	14.87	2476.1	252.7	654.6	2685.7	2.7	0.3	0.3	0.3	0.3	0.3	0.3	0.3	0.3	0.3
5	2	2000	33	12	16.2	228.54	16.96	2761.8	284.6	729.8	2628.6	3.6	0.4	0.4	0.4	0.4	0.4	0.4	0.4	0.4	0.4
6	2	2000	32	11	16.5	214.25	19.05	3047.5	316.5	805	2571.5	4.5	0.5	0.5	0.5	0.5	0.5	0.5	0.5	0.5	0.5
7	2	2000	31	10	16.8	199.96	21.14	3333.2	348.4	880.2	2514.4	5.4	0.6	0.6	0.6	0.6	0.6	0.6	0.6	0.6	0.6
8	2	2000	30	9	17.1	185.67	23.23	3618.9	380.3	955.4	2457.3	6.3	0.7	0.7	0.7	0.7	0.7	0.7	0.7	0.7	0.7
9	2	2000	29	8	17.4	171.38	25.32	3904.6	412.2	1030.6	2400.2	7.2	0.8	0.8	0.8	0.8	0.8	0.8	0.8	0.8	0.8
10	2	2000	28	7	17.7	157.09	27.41	4190.3	444.1	1105.8	2343.1	8.1	0.9	0.9	0.9	0.9	0.9	0.9	0.9	0.9	0.9
11	2	2000	27	6	18	142.8	29.5	4476	476	1181	2286	9	1	1	1	1	1	1	1	1	1
