## Supplement 2 Validation file for publication for "Dietaryindex: A User-Friendly and Versatile R Package for Standardizing Dietary Pattern Analysis in Epidemiological and Clinical Studies": PHDI_validation.csv

id	gender	TOTALKCAL_PHDI	WGRAIN_SERV_PHDI	STARCHY_VEG_SERV_PHDI	VEG_SERV_PHDI	FRT_SERV_PHDI	DAIRY_SERV_PHDI	REDPROC_MEAT_SERV_PHDI	POULTRY_SERV_PHDI	EGG_SERV_PHDI	FISH_SERV_PHDI	NUTS_SERV_PHDI	LEGUMES_SERV_PHDI	SOY_SERV_PHDI	ADDED_FAT_UNSAT_SERV_PHDI	ADDED_FAT_SAT_TRANS_SERV_PHDI	ADDED_SUGAR_SERV_PHDI	EXP_PHDI_ALL	EXP_PHDI_WGRAIN	EXP_PHDI_STARCHY_VEG	EXP_PHDI_VEG	EXP_PHDI_FRT	EXP_PHDI_DAIRY	EXP_PHDI_REDPROC_MEAT	EXP_PHDI_POULTRY	EXP_PHDI_EGG	EXP_PHDI_FISH	EXP_PHDI_NUTS	EXP_PHDI_LEGUMES	EXP_PHDI_SOY	EXP_PHDI_ADDED_FAT_UNSAT	EXP_PHDI_ADDED_FAT_SAT	EXP_PHDI_ADDED_SUGAR
1	2	2000	0	215	0	0	1075	108.6	107.1	130.7	0	0	0	0	3.5	11	27	0	0	0	0	0	0	0	0	0	0	0	0	0	0	0	0
2	2	2000	0	200	0	0	1000	100	100	120	0	0	0	0	3.5	10	25	0	0	0	0	0	0	0	0	0	0	0	0	0	0	0	0
3	2	2000	7.5	185	30	20	925	91.4	92.9	109.3	2.8	5	10	5	5.25	9	23	14	1	1	1	1	1	1	1	1	1	1	0.5	0.5	1	1	1
4	2	2000	15	170	60	40	850	82.8	85.8	98.6	5.6	10	20	10	7	8	21	28	2	2	2	2	2	2	2	2	2	2	1	1	2	2	2
5	2	2000	22.5	155	90	60	775	74.2	78.7	87.9	8.4	15	30	15	8.75	7	19	42	3	3	3	3	3	3	3	3	3	3	1.5	1.5	3	3	3
6	2	2000	30	140	120	80	700	65.6	71.6	77.2	11.2	20	40	20	10.5	6	17	56	4	4	4	4	4	4	4	4	4	4	2	2	4	4	4
7	2	2000	37.5	125	150	100	625	57	64.5	66.5	14	25	50	25	12.25	5	15	70	5	5	5	5	5	5	5	5	5	5	2.5	2.5	5	5	5
8	2	2000	45	110	180	120	550	48.4	57.4	55.8	16.8	30	60	30	14	4	13	84	6	6	6	6	6	6	6	6	6	6	3	3	6	6	6
9	2	2000	52.5	95	210	140	475	39.8	50.3	45.1	19.6	35	70	35	15.75	3	11	98	7	7	7	7	7	7	7	7	7	7	3.5	3.5	7	7	7
10	2	2000	60	80	240	160	400	31.2	43.2	34.4	22.4	40	80	40	17.5	2	9	112	8	8	8	8	8	8	8	8	8	8	4	4	8	8	8
11	2	2000	67.5	65	270	180	325	22.6	36.1	23.7	25.2	45	90	45	19.25	1	7	126	9	9	9	9	9	9	9	9	9	9	4.5	4.5	9	9	9
12	2	2000	75	50	300	200	250	14	29	13	28	50	100	50	21	0	5	140	10	10	10	10	10	10	10	10	10	10	5	5	10	10	10
13	2	2000	82.5	35	330	220	175	5.4	21.9	2.3	30.8	55	110	55	22.75	0	3	140	10	10	10	10	10	10	10	10	10	10	5	5	10	10	10
14	1	2000	0	215	0	0	1075	108.6	107.1	130.7	0	0	0	0	3.5	11	27	0	0	0	0	0	0	0	0	0	0	0	0	0	0	0	0
15	1	2000	0	200	0	0	1000	100	100	120	0	0	0	0	3.5	10	25	0	0	0	0	0	0	0	0	0	0	0	0	0	0	0	0
16	1	2000	9	185	30	20	925	91.4	92.9	109.3	2.8	5	10	5	5.25	9	23	14	1	1	1	1	1	1	1	1	1	1	0.5	0.5	1	1	1
17	1	2000	18	170	60	40	850	82.8	85.8	98.6	5.6	10	20	10	7	8	21	28	2	2	2	2	2	2	2	2	2	2	1	1	2	2	2
18	1	2000	27	155	90	60	775	74.2	78.7	87.9	8.4	15	30	15	8.75	7	19	42	3	3	3	3	3	3	3	3	3	3	1.5	1.5	3	3	3
19	1	2000	36	140	120	80	700	65.6	71.6	77.2	11.2	20	40	20	10.5	6	17	56	4	4	4	4	4	4	4	4	4	4	2	2	4	4	4
20	1	2000	45	125	150	100	625	57	64.5	66.5	14	25	50	25	12.25	5	15	70	5	5	5	5	5	5	5	5	5	5	2.5	2.5	5	5	5
21	1	2000	54	110	180	120	550	48.4	57.4	55.8	16.8	30	60	30	14	4	13	84	6	6	6	6	6	6	6	6	6	6	3	3	6	6	6
22	1	2000	63	95	210	140	475	39.8	50.3	45.1	19.6	35	70	35	15.75	3	11	98	7	7	7	7	7	7	7	7	7	7	3.5	3.5	7	7	7
23	1	2000	72	80	240	160	400	31.2	43.2	34.4	22.4	40	80	40	17.5	2	9	112	8	8	8	8	8	8	8	8	8	8	4	4	8	8	8
24	1	2000	81	65	270	180	325	22.6	36.1	23.7	25.2	45	90	45	19.25	1	7	126	9	9	9	9	9	9	9	9	9	9	4.5	4.5	9	9	9
25	1	2000	90	50	300	200	250	14	29	13	28	50	100	50	21	0	5	140	10	10	10	10	10	10	10	10	10	10	5	5	10	10	10
26	1	2000	99	35	330	220	175	5.4	21.9	2.3	30.8	55	110	55	22.75	0	3	140	10	10	10	10	10	10	10	10	10	10	5	5	10	10	10
